# An evolutionary landscape of sesame: chromosomal variation, allopolyploid speciation and metabolic specialization

**DOI:** 10.64898/2026.03.27.714335

**Authors:** Hiroyuki Tanaka, Eiichiro Ono, Tenta Segawa, Jun Murata, Hiroki Takagi, Yuto Uegaki, Hiromi Toyonaga, Akira Shiraishi, Motoshige Takagi, Atsushi Toyoda, Kyoko Sato, Tatsuya Wakasugi, Manabu Horikawa, Makoto Kawase, Takehiko Itoh, Masayuki P. Yamamoto

**Author notes:** These authors equally contributed to this work (Hiroyuki Tanaka, Eiichiro Ono, Tenta Segawa). These authors are equally responsible for this work (Makoto Kawase, Takehiko Itoh, Masayuki P. Yamamoto).

## Abstract

Sesame (*Sesamum indicum*) is one of the earliest domesticated oilseed crops and is valued for antioxidant lignans that stabilize oil quality. However, the genomic and evolutionary history of the genus *Sesamum*, including the origin of its allotetraploid relative *S. radiatum* and the diversification of lignan metabolism, remains poorly understood owing to limited chromosome-scale genomic resources. Here we present chromosome-level genome assemblies for three wild *Sesamum* species, two *Ceratotheca* species and a Japanese sesame cultivar to reconstruct genome and karyotype evolution across the *Sesamum–Ceratotheca* complex. Comparative analyses show that the derived *x*=16 lineage originated from an ancestral *x*=13 karyotype through chromosome fission, fusion and translocation, whereas another *x*=13 lineage underwent extensive restructuring associated with retrotransposon expansion. Phylogenomics places *Ceratotheca* within the *x*=16 *Sesamum* clade and reveals that *S. radiatum* originated through hybridization involving a *C. sesamoides*-like ancestor. The antioxidative lignan gene *CYP92B14* was reintroduced via the BB progenitor, linking hybridization with restoration of oil-stabilizing metabolism during sesame evolution.
