## Supplementary Table 3, 4, 7, 8 for "An evolutionary landscape of sesame: chromosomal variation, allopolyploid speciation and metabolic specialization"

### Sheet: Supplementary Table 3
Supplementary Table 3. Assembly statistics of the genome sequence of Sesamum and Ceratotheca.
		S. alatum			S. angustifolium			C. sesamoides			S. indicum 'Masekin'	S. latifolium	C. triloba
Number of chromosomes		n = 13			n = 16			n = 16			n = 13	n = 16	n = 16
Assembly level		Contig	Scaffold	Pseudochromosomes	Contig	Scaffold	Pseudochromosomes	Contig	Scaffold	Pseudochromosomes	Contig	Contig	Contig
Estimate genome size (Mbp)		536.93			354.88			367.41			342.26	439.72	407.01
Genome assembly	Total length (bp)	534644185	534647785	532904416	344614654	344630454	331076987	362084066	362098866	342136405	283649636	391219216	394848371
	Number of sequences	47	29	13	211	132	16	242	168	16	98	90	228
	Largest contig length (bp)	55194760	59568000	59568000	13831712	29502217	29502217	17373597	29879800	29879800	17437307	21842463	19132405
	Number of N50 sequences	7	6	6	20	8	8	13	8	8	12	12	14
	Length of N50 sequences (bp)	30132705	39759466	39759466	6624561	20487664	20487664	12039486	20622006	20622006	9004982	13657600	11783658
	Total number of Ns (bp)	0	3600	3200	0	15800	13800	0	14800	7200	0	0	0
	GC content	0.3687	0.3687	0.3684	0.3432	0.3432	0.3415	0.3458	0.3458	0.346	0.3547	0.3524	0.3518
Genome evaluation	qv	48.56	48.56	49.1	44.73	44.73	46.67	44.55	44.55	47.46	31.15	37.17	44.57
(Merqury)	completeness	99.37	99.37	99.31	98.41	98.41	98.07	99.15	99.15	98.72	97.72	98.48	98.71
Genome evaluation	Complete	0.985	0.984	0.9858	0.98	0.98	0.9802	0.982	0.983	0.983	0.982	0.983	0.983
(BUSCO: eudicots_odb10)	Complete and single-copy	0.931	0.931	0.9316	0.927	0.927	0.9273	0.924	0.925	0.925	0.933	0.934	0.925
	Complete and duplicated	0.054	0.053	0.0537	0.053	0.053	0.0528	0.058	0.058	0.0576	0.05	0.049	0.058
	Fragmented	0.005	0.005	0.00515	0.005	0.005	0.00472	0.006	0.006	0.006	0.006	0.006	0.005
	Missing	0.01	0.011	0.009	0.015	0.015	0.015	0.012	0.011	0.011	0.012	0.012	0.012
Gene prediction	Number of protein-coding genes	-	24854	24807	-	24136	24087	-	24170	24120	24106	24346	24615
Gene evaluation	Complete	-	0.988	0.988	-	0.988	0.988	-	0.989	0.989	0.988	0.988	0.988
(BUSCO: eudicots_odb10)	Complete and single-copy	-	0.934	0.934	-	0.939	0.939	-	0.935	0.935	0.937	0.932	0.934
	Complete and duplicated	-	0.054	0.054	-	0.049	0.049	-	0.054	0.054	0.056	0.056	0.055
	Fragmented	-	0.002	0.002	-	0.002	0.002	-	0.001	0.001	0.003	0.003	0.002
	Missing	-	0.01	0.01	-	0.01	0.01	-	0.01	0.01	0.009	0.009	0.01

### Sheet: Supplementary Table 4
Supplementary Table 4. Interspersed repeat sequences in Sesamum and Ceratotheca
	S. alatum		S. angustifolium		C. sesamoides		S. indicum 'Masekin'		C. triloba		S. latiforium		S. indicum 'Xiaohei'		S. radiatum "S. schinzianum 'gangguo'" subgenome A		S. radiatum "S. schinzianum 'gangguo'" subgenome B		S. radiatum 'G02' subgenome A		S. radiatum 'G02' subgenome B
	this study		this study		this study		this study		this study		this study		GCA_027475695.1		GCA_027475655.1		GCA_027475655.1		GCA_040286145.1		GCA_040286145.1
	length (bp)	length / genome size (%)	length (bp)	length / genome size (%)	length (bp)	length / genome size (%)	length (bp)	length / genome size (%)	length (bp)	length / genome size (%)	length (bp)	length / genome size (%)	length (bp)	length / genome size (%)	length (bp)	length / genome size (%)	length (bp)	length / genome size (%)	length (bp)	length / genome size (%)	length (bp)	length / genome size (%)
Structural_RNA	1493698	0.0027938	1065562	0.0030919	1282573	0.00354205	1972397	0.00695364	872781	0.00221042	404525	0.00103401	859067	0.0030622	286491	0.000838089	650343	0.00207921	164180	0.000497261	652156	0.00220101
Satellite	177757	0.000332475	0	0	461978	0.00127583	0	0	284521	0.000720583	183637	0.000469397	26414	9.41545e-05	63892	0.000186907	817002	0.00261204	0	0	186727	0.000630198
Simple_repeat	5690509	0.0106435	5046408	0.014643	5218328	0.0144113	4246318	0.0149703	4839398	0.0122563	5295057	0.0135348	3703930	0.0132029	4693840	0.0137312	4661836	0.0149044	4389249	0.013294	4465400	0.0150706
SINE/tRNA	5385	1.00721e-05	34086	9.89059e-05	79767	0.000220291	5076	1.78953e-05	95326	0.000241424	23158	5.91944e-05	0	0	22094	6.46329e-05	7723	2.46912e-05	0	0	0	0
SINE/tRNA-V	0	0	0	0	0	0	0	0	0	0	0	0	0	0	0	0	0	0	0	0	0	0
SINE/Deu	0	0	0	0	0	0	0	0	0	0	0	0	0	0	0	0	0	0	0	0	0	0
SINE	8414	1.57375e-05	0	0	7631	2.10744e-05	0	0	130667	0.00033093	0	0	0	0	107293	0.00031387	0	0	0	0	0	0
LINE/Penelope	0	0	0	0	86889	0.000239959	109774	0.000387006	0	0	66002	0.000168708	0	0	43074	0.000126007	488163	0.00156071	0	0	0	0
LINE/R2	0	0	43833	0.000127188	321609	0.00088818	0	0	0	0	0	0	0	0	8587	2.51201e-05	0	0	0	0	0	0
LINE/Jockey-I	0	0	0	0	0	0	0	0	30497	7.72372e-05	6485	1.65764e-05	0	0	0	0	0	0	0	0	0	0
LINE/R1	0	0	0	0	31250	8.63024e-05	24450	8.61979e-05	0	0	19826	5.06775e-05	16583	5.91112e-05	0	0	0	0	0	0	0	0
LINE/L2	29235	5.46809e-05	15993	4.64062e-05	0	0	0	0	0	0	10700	2.73504e-05	0	0	0	0	0	0	0	0	0	0
LINE/Dong-R4	0	0	0	0	0	0	0	0	0	0	0	0	0	0	0	0	25294	8.08675e-05	0	0	0	0
LINE/CR1	141852	0.000265319	95611	0.000277431	72589	0.000200467	0	0	0	0	4721	1.20674e-05	0	0	0	0	24070	7.69543e-05	0	0	0	0
LINE/RTE	0	0	0	0	0	0	0	0	174170	0.000441106	0	0	0	0	0	0	0	0	0	0	34530	0.000116538
LINE/L1	12503276	0.023386	37363194	0.108415	8800364	0.0243038	19677405	0.0693722	7729284	0.0195753	7588989	0.0193983	18093130	0.0644942	7065653	0.0206696	4350306	0.0139084	4600893	0.013935	3075360	0.0103792
LTR	636722	0.00119092	388107	0.00112615	81488	0.000225044	10142	3.57554e-05	844502	0.0021388	165908	0.000424079	164387	0.000585969	158592	0.000463938	2559223	0.0081821	0	0	3112	1.05029e-05
LTR/ERV	0	0	0	0	0	0	0	0	0	0	0	0	0	0	0	0	32086	0.000102582	0	0	584301	0.001972
LTR/ERV1	208526	0.000390025	27917	8.10056e-05	0	0	0	0	290368	0.000735391	0	0	0	0	0	0	0	0	0	0	0	0
LTR/ERVL	111138	0.000207871	0	0	0	0	0	0	111016	0.000281161	0	0	0	0	0	0	0	0	0	0	0	0
LTR/ERVK	0	0	37970	0.000110176	0	0	0	0	0	0	82152	0.00020999	0	0	0	0	37527	0.000119978	0	0	0	0
LTR/Gypsy	51438761	0.0962106	15893457	0.0461174	28878776	0.0797538	16468127	0.058058	33648081	0.0852177	40569308	0.1037	16733920	0.0596492	27609171	0.0807667	15527669	0.0496436	13750611	0.0416472	10370941	0.0350016
LTR/Copia	133347319	0.249412	27382346	0.0794542	32322425	0.0892641	20254449	0.0714066	51696868	0.130928	49902798	0.127557	21971156	0.0783177	32863460	0.0961374	23805120	0.0761074	17530954	0.053097	11978880	0.0404284
LTR/Pao	75574	0.000141353	35352	0.000102579	0	0	91360	0.000322087	0	0	9048	2.31277e-05	0	0	12680	3.70935e-05	422910	0.00135209	15467	4.68458e-05	0	0
LTR/DIRS	0	0	0	0	0	0	1867750	0.00658471	0	0	0	0	0	0	0	0	0	0	0	0	0	0
RC/Helitron	2000008	0.0037408	939938	0.00272738	1004857	0.00277509	416689	0.00146903	1177352	0.00298178	768170	0.00196353	973289	0.00346935	1048741	0.00306794	887389	0.00283707	681189	0.00206316	808159	0.00272751
DNA	53434	9.99424e-05	135842	0.000394167	489114	0.00135077	573429	0.00202161	229409	0.000581005	0	0	0	0	145942	0.000426933	303833	0.000971386	0	0	0	0
DNA/Dada	0	0	21152	6.13759e-05	0	0	0	0	0	0	0	0	0	0	0	0	0	0	0	0	255543	0.00086245
DNA/Zator	0	0	0	0	109453	0.000302274	0	0	0	0	0	0	0	0	0	0	0	0	0	0	0	0
DNA/TcMar	468979	0.000877174	195400	0.000566984	100006	0.000276184	290325	0.00102353	260664	0.000660162	210797	0.000538821	290349	0.00103497	99030	0.000289698	692863	0.00221515	161372	0.000488756	82145	0.000277237
DNA/P	7996	1.49556e-05	0	0	0	0	0	0	0	0	0	0	0	0	0	0	6366772	0.0203552	0	0	0	0
DNA/PiggyBac	0	0	0	0	5802	1.60232e-05	0	0	30179	7.64319e-05	46853	0.000119761	0	0	0	0	0	0	0	0	0	0
DNA/MULE	11152841	0.0208602	9792202	0.0284136	10641472	0.0293883	6570595	0.0231645	9250500	0.023428	8637433	0.0220782	5057243	0.0180269	8050091	0.0235494	0	0	3958649	0.0119898	2565463	0.00865836
DNA/Maverick	0	0	32701	9.48871e-05	0	0	53811	0.000189709	0	0	0	0	0	0	11473	3.35626e-05	0	0	0	0	0	0
DNA/Kolobok	168761	0.000315649	89531	0.000259788	0	0	34110	0.000120254	14981	3.79411e-05	0	0	0	0	0	0	0	0	0	0	0	0
DNA/hAT	3545606	0.00663167	2758355	0.00800381	5673224	0.0156676	1118492	0.00394322	4896170	0.0124001	3209560	0.00820399	2331725	0.00831159	3217050	0.00941102	2300899	0.00735621	1212748	0.00367312	750135	0.00253168
DNA/Harbinger	1197323	0.00223946	1109238	0.00321863	1720118	0.00475041	744093	0.00262328	2295848	0.00581451	840705	0.00214894	438167	0.00156188	1534563	0.00448915	1171183	0.00374439	795460	0.00240925	628070	0.00211972
DNA/CMC	13152378	0.0246001	3911093	0.0113487	3577861	0.0098809	3333575	0.0117524	5020902	0.012716	4485212	0.0114647	2965722	0.0105715	4017787	0.0117535	3598280	0.0115041	1277410	0.00386896	1798186	0.00606882
Unknown	109238624	0.204319	76067558	0.220722	91271375	0.252062	54415492	0.191841	98238602	0.248801	94344546	0.241155	55693208	0.198522	83756446	0.245018	84500706	0.270158	96498170	0.292269	85787893	0.289532
Unmasked	187790069	0.351241	162131808	0.470451	169845117	0.469057	151371777	0.533658	172686285	0.437348	174343626	0.445642	151170667	0.538858	166966027	0.488435	159520919	0.510005	160083444	0.484854	152928490	0.516129
GAP	3600	6.7334e-06	15800	4.58462e-05	14800	4.08728e-05	0	0	0	0	0	0	50000	0.000178228	56500	0.000165283	31000	9.91102e-05	25048761	0.0758666	19343385	0.0652834
Total	534647785	1	344630454	1	362098866	1	283649636	1	394848371	1	391219216	1	280538957	1	341838477	1	312783116	1	330168557	1	296298876	1
	185818040		43765149		61282689		38691828		86590835		90729214		38869463		60643903		42384535		31297032		22937234

### Sheet: Supplementary Table 7
Supplementary Table 7. Primer list for CYP81Q.
Primers used for PCR amplification of CYP81Q-related genes whose sequences were subjected to phylogenetic analysis.
primer name	sequence(5'>3')	SiCYP81Q1	SalaCYP81Q3	StriCYP81Q3	SrCYP81Q2	CsesCYP81Q2	SangCYP81Q4	SrCYP81Q4	SlatCYP81Q2	CtriCYP81Q2	PlCYP81Q38	PtCYP81Q116
CYP81Q1&3-pYE22m-FW	AACACACATAAACAGAATTCATGGAAGCTGAAATGCTATATTCAG	F	F	F	F	F	F	F	F	F	-	-
SiCYP81Q1-pYE22m-RV	GTTCAACCAAGTCGACTCAAACGTTGGAAACCTGACGAAG	R	-	-	-	-	R	R	-	-	-	-
SiCYP81Q3-pYE22m-RV	GTTCAACCAAGTCGACTCAGACGTTCGAAACCTGACGAAG	-	R	R	-	-	-	-	-	-	-	-
Slat-81Q2-pYE-R	GTGTTCAACCAAGTCGACTCAAACGTTCGAAACCTGATG	-	-	-	R	R	-	-	R	R	-	-
Pt-CYP81Q-pYE-F	AACACACATAAACAGAATTCATGGAAGCAGAAATGTTGTACAC	-	-	-	-	-	-	-	-	-	-	F
Pt-CYP81Q-pYE-R	GTTCAACCAAGTCGACTCATTCTTGAAGAACTTTCTCCATG	-	-	-	-	-	-	-	-	-	-	R
Pl CYP81Q38-pYE-F	AACACACATAAACAGAATTCATGGAAGCAGAAATCTGGTACAC	-	-	-	-	-	-	-	-	-	F	-
Pl CYP81Q38-pYE-R	GTTCAACCAAGTCGACTTAAACCTTTGAAAGTTGGTGAAG	-	-	-	-	-	-	-	-	-	R	-

### Sheet: Supplementary Table 8
Supplementary Table 8. Concordance of chromosome numbers and orientations across public assemblies.
	S. indicum 'Xiaohei' (GCA_027475695.1)		S. radiatum "S. schinzianum 'ganguo'"(GCA_027475655.1)				S. latiforium (GCA_040286105.1)		S. radiatum 'G02' (GCA_040286145.1)
			subgenome A		subgenome B				sabugenome A		subgenome B
	GenBank ID	strand	GenBank ID	strand	GenBank ID	strand	GenBank ID	strand	GenBank ID	strand	GenBank ID	strand
chr1	CM050265.1	+	CM050290.1	+	CM050287.1	+	JACGWN010000009.1	-	JACGWJ010000015.1	-	JACGWJ010000010.1	-
chr2	CM050266.1	+	CM050279.1	+	CM050281.1	+	JACGWN010000002.1	-	JACGWJ010000002.1	-	JACGWJ010000005.1	-
chr3	CM050267.1	+	CM050285.1	-	CM050296.1	+	JACGWN010000011.1	-	JACGWJ010000012.1	+	JACGWJ010000021.1	+
chr4	CM050268.1	+	CM050292.1	-	CM050293.1	+	JACGWN010000005.1	+	JACGWJ010000013.1	-	JACGWJ010000018.1	+
chr5	CM050269.1	+	CM050278.1	-	CM050280.1	+	JACGWN010000001.1	-	JACGWJ010000003.1	+	JACGWJ010000004.1	-
chr6	CM050270.1	+	CM050282.1	+	CM050289.1	+	JACGWN010000003.1	+	JACGWJ010000006.1	+	JACGWJ010000011.1	+
chr7	CM050271.1	+	CM050302.1	+	CM050305.1	-	JACGWN010000015.1	+	JACGWJ010000029.1	-	JACGWJ010000031.1	-
chr8	CM050272.1	-	CM050284.1	+	CM050298.1	+	JACGWN010000006.1	+	JACGWJ010000007.1	-	JACGWJ010000032.1	-
chr9	CM050273.1	-	CM050295.1	+	CM050306.1	+	JACGWN010000010.1	+	JACGWJ010000019.1	+	JACGWJ010000025.1	-
chr10	CM050274.1	+	CM050283.1	-	CM050304.1	+	JACGWN010000007.1	-	JACGWJ010000009.1	-	JACGWJ010000028.1	-
chr11	CM050275.1	-	CM050301.1	-	CM050309.1	-	JACGWN010000014.1	+	JACGWJ010000024.1	+	JACGWJ010000030.1	-
chr12	CM050276.1	+	CM050286.1	+	CM050300.1	+	JACGWN010000004.1	-	JACGWJ010000008.1	+	JACGWJ010000020.1	-
chr13	CM050277.1	-	CM050294.1	+	CM050307.1	+	JACGWN010000013.1	+	JACGWJ010000014.1	-	JACGWJ010000027.1	-
chr14			CM050297.1	-	CM050308.1	+	JACGWN010000012.1	-	JACGWJ010000017.1	-	JACGWJ010000001.1	-
chr15			CM050303.1	+	CM050291.1	+	JACGWN010000016.1	+	JACGWJ010000026.1	-	JACGWJ010000022.1	+
chr16			CM050288.1	-	CM050299.1	+	JACGWN010000008.1	+	JACGWJ010000016.1	+	JACGWJ010000023.1	-
